# Obesity status and its relative factors of captive Asian elephants (*Elephas maximus*) in China based on body condition assessment

**DOI:** 10.1101/2023.11.25.568637

**Authors:** Yinpu Tang, Ting Jia, Fangyi Zhou, Liang Wang, Li Zhang

## Abstract

Obesity is a common health problem in captive wildlife. Since the obesity status of captive Asian elephants (*Elephas maximus*) in China has not previously been investigated, we recorded seven relevant variables (sex, age, daily feed supply, proportion of high-calorie feed, outdoor enclosure area, outdoor time, and foot disorder) related to obesity in 204 captive Asian elephants through field investigation of 43 elephant-raising facilities. Assessment of obesity was based on visual body condition scoring for each individual. It revealed that obesity was prevalent for captive Asian elephants (especially elephants in zoos) in China. Over 70% of captive Asian elephants in China were overweight or in obesity to various degrees. Statistical analysis showed that for elephants in zoos, insufficient outdoor time might be the primary potential cause of obesity. We suggested facilities to extend the outdoor time and control the supply of high-calorie feed (e.g., fruits, vegetables, pellets, etc.) for captive elephants, thereby alleviating obesity through increased exercise and a suitable energy intake. Moreover, all facilities should implement positive reinforcement training to facilitate regular physical examinations, including foot health checks and blood sampling. This training would improve the ability to collect more precise information relating to elephant health, obesity, and the evaluation of animal welfare.
