## Supplementary material for "Obesity status and its relative factors of captive Asian elephants (*Elephas maximus*) in China based on body condition assessment": dataset for statistical analysis

Facility Number	Facility Category	Sex	Age	Foot Disorder	Daily Feed Supply	Proportion of High-Calorie Feed	Outdoor Enclosure Area	Outdoor Time	BCS
1	Zoo	1	25	1	127.5	50.98	160	6	7
1	Zoo	0	20	1	127.5	50.98	160	6	8
2	Zoo	1	12	0	71.25	28.07	402.5	6	7
2	Zoo	1	9	0	71.25	28.07	402.5	6	8
3	Zoo	1	37	1	110.25	20.64	930	6	6
3	Zoo	1	29	1	110.25	20.64	690	6	5
4	Zoo	0	14	0	60.5	50.41	45.56	9	6
5	Zoo	1	23	1	108.5	30.88	54.51	8	6
5	Zoo	0	33	1	108.5	30.88	107.52	8	8
6	Zoo	1	45	0	200	25	1598.62	10	7
6	Zoo	1	40	0	200	25	1598.62	10	6
6	Zoo	0	35	0	145	31.03	1598.62	10	7
7	Zoo	1	45	1	124.5	29.74	619.86	8	8
7	Zoo	1	24	1	124.5	29.74	150.09	8	8
7	Zoo	0	24	1	104.5	35.73	150.09	8	9
8	Zoo	1	43	0	286.5	21.55	1609.44	10	7
9	Zoo	1	44	1	339	12.53	988.44	10	7
9	Zoo	0	41	1	189	22.1	988.44	10	7
10	Zoo	1	53	1	245	28.75	208.37	7	7
11	Zoo	1	33	1	227.5	35.21	532.23	7	8
12	Zoo	1		1	212.5	14.21	364.41	10	6
12	Zoo	0		1	187.5	16.03	364.41	10	6
12	Zoo	0		1	187.5	16.03	364.41	10	6
12	Zoo	1		1	212.5	14.21	364.41	10	7
12	Zoo	0		1	187.5	16.03	364.41	10	8
12	Zoo	0	6	0	187.5	16.03	364.41	10	6
12	Zoo	1	6	0	212.5	14.21	364.41	10	7
12	Zoo	0	31	1	187.5	16.03	364.41	10	7
12	Zoo	0	32	1	187.5	16.03	364.41	10	7
12	Zoo	0	16	0	187.5	16.03	364.41	10	7
12	Zoo	0	12	0	187.5	16.03	364.41	10	7
12	Zoo	1		0	106.25	14.21	364.41	10	8
12	Zoo	0		0	106.25	14.21	364.41	10	8
13	Zoo	1	20	0	106.5	31.93	252	6	9
13	Zoo	0	42	1	106.5	31.93	396.5	6	9
13	Zoo	0	19	1	106.5	31.93	333	6	9
13	Zoo	0	19	0	106.5	31.93	333	6	8
13	Zoo	0	45	1	106.5	31.93	396.5	6	8
14	Zoo	1	44	1	173.01	13.29	1957.85	7	8
15	Zoo	1	40	0	128.25	26.9	1338	7	7
15	Zoo	0	14	0	128.25	26.9	456	7	7
15	Zoo	0	44	1	128.25	26.9	456	7	8
15	Zoo	1	42	1	128.25	26.9	456	7	6
16	Zoo	0	25	0	62.5	36	267.7	12	9
16	Zoo	0	41	0	62.5	36	267.7	12	5
16	Zoo	1	26	0	62.5	36	267.7	12	8
16	Zoo	1	36	0	62.5	36	755	12	6
17	Zoo	0	38	0	57.5	39.13	569.28	5	7
18	Zoo	1	38	0	83	17.68	619.86	7	8
19	Zoo	0	51	0	200	25	364.12	12	9
20	Zoo	0	15	1	175.5	15.49	885.73	6	8
20	Zoo	0	54	1	175.5	15.49	885.73	6	7
21	Zoo	0	38	0	151.88	9.47	522.08	10	6
21	Zoo	1	45	0	151.88	9.47	522.08	10	6
22	Zoo	1	33	1	86.5	53.76	629.37	7	8
22	Zoo	0	28	1	86.5	53.76	629.37	7	8
23	Zoo	0		1	92.5	56.76	62.32	7	8
23	Zoo	1	4	1	92.5	56.76	80.36	7	9
24	Zoo	1	25	0	170	22.06	416.02	7	8
24	Zoo	0	25	0	170	22.06	416.02	7	7
25	Zoo	1	25	0	241	8.72	74.53	10	7
25	Zoo	0	32	1	241	8.72	74.53	10	8
26	Zoo	0	45	1	147.5	40.68	53	7	8
26	Zoo	1	43	1	147.5	40.68	68	7	9
27	Zoo	0	24	1	153	31.37	45.08	7	8
27	Zoo	1	26	1	153	31.37	66.24	7	8
27	Zoo	1	11	1	153	31.37	70.84	7	7
28	Zoo	1	43	1	116.5	13.81	395.64	8	7
28	Zoo	0	17	1	86.5	18.46	443.32	8	7
28	Zoo	0	9	0	86.5	18.46	217.32	8	9
28	Zoo	0	43	1	86.5	18.46	260.36	8	7
28	Zoo	1	3	0	76.5	8.4	442.84	8	9
28	Zoo	0	9	0	86.5	18.46	229.81	8	7
28	Zoo	0	31	1	86.5	18.46	442.84	8	8
28	Zoo	1	39	1	116.5	13.81	260.34	8	8
29	Zoo	0	43	1	150	33.33	291.68	5	9
29	Zoo	1	40	1	150	33.33	291.68	5	9
29	Zoo	0	16	1	150	33.33	291.68	5	10
30	Zoo	1	9	0	170	16.08	81.66	10	7
30	Zoo	1	23	0	170	16.08	769.65	10	7
30	Zoo	0	13	0	170	16.08	165.03	10	8
30	Zoo	1	44	0	170	16.08	1192.66	10	8
31	Zoo	1	28	1	87.5	28.57	115	9	7
31	Zoo	0	33	1	87.5	28.57	115	9	8
31	Zoo	0	41	0	87.5	28.57	167	9	7
31	Zoo	0	24	1	87.5	28.57	167	9	6
32	Zoo	0	5	1	47.5	16.52	18.72	8	6
32	Zoo	0	43	1	95	16.52	18.72	8	8
32	Zoo	1	33	1	102.5	22.82	18.72	8	7
32	Zoo	1	28	1	102.5	22.82	18.72	8	6
33	Zoo	0	47	1	120	27.08	233.3	6	9
33	Zoo	1	48	1	120	27.08	233.3	6	9
33	Zoo	0		1	120	27.08	233.3	6	9
34	Zoo	0	34	1	102.5	36.59	72.09	7	8
34	Zoo	0	34	1	102.5	36.59	44.88	7	7
34	Zoo	0	36	1	102.5	36.59	75.68	7	8
34	Zoo	1	35	1	102.5	36.59	56.96	7	9
35	Zoo	0	46	1	93.75	20.72	508.97	10	7
35	Zoo	1	48	1	93.75	20.72	508.97	10	6
35	Zoo	0	27	1	93.75	20.72	393.67	10	7
35	Zoo	1	28	1	93.75	20.72	393.67	10	7
36	Zoo	1	42	1	164.51	8.82	59.8	9	8
36	Zoo	1	57	0	164.51	8.82	79.12	9	8
36	Zoo	0	55	1	164.51	8.82	113.97	9	6
36	Zoo	0	19	1	164.51	8.82	58.88	9	8
36	Zoo	0	21	1	164.51	8.82	63.48	9	9
37	Zoo	0	16	1	70.5	32.62	36.45	5	7
37	Zoo	0		1	70.5	32.62	36.9	5	8
37	Zoo	1		1	70.5	32.62	11.7	5	9
37	Zoo	0		1	70.5	32.62	37.26	5	6
37	Zoo	0	14	1	70.5	32.62	37.72	5	8
37	Zoo	0	8	1	70.5	32.62	16.8	5	8
37	Zoo	0	16	1	70.5	32.62	37.72	5	8
37	Zoo	0		1	70.5	32.62	13.65	5	6
37	Zoo	0		1	70.5	32.62	34.44	5	8
37	Zoo	1		1	70.5	32.62	35.55	5	6
37	Zoo	0	29	1	70.5	32.62	69.7	5	9
38	Zoo	1	43	0	125	23.81	131.92	8	7
38	Zoo	1	17	0	125	23.81	131.92	8	8
38	Zoo	0	17	0	125	23.81	131.92	8	7
38	Zoo	0	12	0	125	23.81	131.92	8	8
38	Zoo	0	12	0	125	23.81	131.92	8	9
38	Zoo	1	16	0	125	23.81	131.92	8	7
38	Zoo	0	38	0	125	23.81	131.92	8	7
38	Zoo	0	43	0	125	23.81	131.92	8	9
38	Zoo	0	56	0	125	23.81	131.92	8	8
38	Zoo	0	33	0	125	23.81	131.92	8	8
38	Zoo	0	31	0	125	23.81	131.92	8	8
38	Zoo	0	45	0	125	23.81	131.92	8	9
38	Zoo	1	22	0	125	23.81	131.92	8	7
38	Zoo	1	33	0	125	23.81	131.92	8	8
38	Zoo	1	16	0	125	23.81	131.92	8	8
39	Zoo	0	16	1	173.01	13.29	18.68	10	7
39	Zoo	0	48	1	173.01	13.29	18.68	10	7
39	Zoo	0	35	1	173.01	13.29	18.68	10	7
39	Zoo	0	34	1	173.01	13.29	18.68	10	7
39	Zoo	0	34	1	173.01	13.29	18.68	10	7
39	Zoo	0	34	1	173.01	13.29	18.68	10	7
39	Zoo	1	38	1	173.01	13.29	18.68	10	8
39	Zoo	0	35	1	173.01	13.29	18.68	10	6
39	Zoo	1	19	1	173.01	13.29	18.68	10	6
39	Zoo	0	20	1	173.01	13.29	18.68	10	6
39	Zoo	1	10	1	173.01	13.29	18.68	10	6
40	Zoo	1	51	1	220	9.08	571.12	12	7
40	Zoo	0	39	1	195	10.25	417.87	12	7
40	Zoo	1	4	0	109	8.26	417.87	12	7
40	Zoo	0	33	1	195	10.25	417.87	12	6
40	Zoo	1	25	1	220	9.08	895.29	12	7
40	Zoo	0	15	1	195	10.25	417.87	12	8
40	Zoo	0	12	1	195	10.25	417.87	12	7
40	Zoo	0	11	1	195	10.25	417.87	12	6
40	Zoo	0	6	0	109	8.26	417.87	12	6
41	Zoo	1		1	105	35.71	23.36	7	7
41	Zoo	0		1	105	35.71	23.36	7	7
41	Zoo	1		0	105	35.71	23.36	7	8
41	Zoo	0		0	105	35.71	23.36	7	7
41	Zoo	1		0	105	35.71	23.36	7	8
41	Zoo	0		0	105	35.71	23.36	7	7
41	Zoo	1		0	105	35.71	23.36	7	7
41	Zoo	0		0	105	35.71	23.36	7	7
41	Zoo	1		0	105	35.71	23.36	7	8
41	Zoo	0		0	105	35.71	23.36	7	8
41	Zoo	1		0	105	35.71	23.36	7	7
42	Zoo	1	25	0	226	11.65	374.57	7	7
42	Zoo	0	24	0	201	12.94	374.57	7	7
42	Zoo	1	25	0	226	11.65	374.57	7	8
42	Zoo	0	37	0	201	12.94	415.94	7	9
42	Zoo	0	24	0	201	12.94	415.94	7	9
42	Zoo	1	24	0	226	11.65	415.94	7	6
42	Zoo	1	37	0	226	11.65	415.94	7	7
43	Wild Elephant Valley	0	27	0	120.56	2.44	6349.02	12	4
43	Wild Elephant Valley	1	4	0	120.56	2.44	6349.02	12	7
43	Wild Elephant Valley	0	35	0	120.56	2.44	6349.02	12	6
43	Wild Elephant Valley	1		0	120.56	2.44	6349.02	12	6
43	Wild Elephant Valley	1		0	120.56	2.44	6349.02	12	7
43	Wild Elephant Valley	1	32	0	120.56	2.44	6349.02	12	4
43	Wild Elephant Valley	1	30	0	120.56	2.44	6349.02	12	3
43	Wild Elephant Valley	1	52	0	120.56	2.44	6349.02	12	4
43	Wild Elephant Valley	0	19	0	120.56	2.44	6349.02	12	5
43	Wild Elephant Valley	0	6	0	120.56	2.44	6349.02	12	8
43	Wild Elephant Valley	1	32	0	120.56	2.44	6349.02	12	4
43	Wild Elephant Valley	1	38	0	120.56	2.44	6349.02	12	5
43	Wild Elephant Valley	1	23	0	120.56	2.44	6349.02	12	3
43	Wild Elephant Valley	1	29	0	120.56	2.44	6349.02	12	5
43	Wild Elephant Valley	1	22	0	120.56	2.44	6349.02	12	4
43	Wild Elephant Valley	1	26	0	120.56	2.44	6349.02	12	2
43	Wild Elephant Valley	0	34	0	120.56	2.44	6349.02	12	6
43	Wild Elephant Valley	0	43	0	120.56	2.44	6349.02	12	6
43	Wild Elephant Valley	0		0	120.56	2.44	6349.02	12	7
43	Wild Elephant Valley	0	38	0	120.56	2.44	6349.02	12	5
43	Wild Elephant Valley	0	33	0	120.56	2.44	6349.02	12	7
43	Wild Elephant Valley	1		0	120.56	2.44	6349.02	12	4
43	Wild Elephant Valley	0	28	0	120.56	2.44	6349.02	12	5
43	Wild Elephant Valley	0		0	120.56	2.44	6349.02	12	4
43	Wild Elephant Valley	0	11	0	120.56	2.44	6349.02	12	6
43	Wild Elephant Valley	0	12	0	120.56	2.44	6349.02	12	6
43	Wild Elephant Valley	1	35	0	120.56	2.44	6349.02	12	3
43	Wild Elephant Valley	0	6	0	120.56	2.44	6349.02	12	7
43	Wild Elephant Valley	0	20	0	120.56	2.44	6349.02	12	7
43	Wild Elephant Valley	1	33	0	120.56	2.44	6349.02	12	6
43	Wild Elephant Valley	0	33	0	120.56	2.44	6349.02	12	6
43	Wild Elephant Valley	0	23	0	120.56	2.44	6349.02	12	7
43	Wild Elephant Valley	0	23	0	120.56	2.44	6349.02	12	4
43	Wild Elephant Valley	0	3	0	120.56	2.44	6349.02	12	6
